# Insights into Diversity, Host-Range, and Temporal Stability of *Bacteroides* and *Phocaeicola* Prophages

**DOI:** 10.1101/2024.10.21.619336

**Authors:** Nejc Stopnisek, Stina Hedžet, Tomaž Accetto, Maja Rupnik

## Abstract

**Background:** Phages are critical components of the gut microbiome, influencing bacterial composition and function as predators, parasites, and modulators of bacterial phenotypes. Prophages, integrated forms of these phages, are prevalent in many bacterial genomes and play a role in bacterial adaptation and evolution. However, the diversity and stability of prophages within gut commensals, particularly in the genera *Bacteroides* and *Phocaeicola*, remain underexplored. This study aims to screen and characterize prophages in these genera, providing insights into their diversity, host range, and temporal dynamics in the human gut.

**Results:** Using a combination of three bioinformatic tools—Cenote-Taker 3, Vibrant, and PHASTER—we conducted a comprehensive analysis of prophages in *Bacteroides* and *Phocaeicola*. Cenote-Taker 3 identified the most diverse set of prophages, with significant overlaps observed between the tools. After clustering high-quality prophages, we identified 22 unique viral operational taxonomic units (vOTUs). Notably, comparisons between prophages identified in isolated bacterial genomes, metaviromes, and large public gut virome databases revealed a broader host range than initially observed in single isolates. Certain prophages were consistent across time points and individuals, suggesting temporal stability. All identified prophages belonged to the *Caudoviricetes* class and contained genes related to antibiotic resistance, toxin production, and metabolic processes.

**Conclusions:** The combined use of multiple prophage detection tools allowed for a more comprehensive assessment of prophage diversity in *Bacteroides* and *Phocaeicola*. The identified prophages were not only prevalent but also exhibited broad host ranges and temporal stability. The presence of antibiotic resistance and toxin genes suggests that these prophages may significantly influence bacterial community structure and function in the gut, with potential implications for human health. These findings highlight the importance of using diverse detection tools to accurately assess prophage diversity and dynamics.
