## Supplemental Tables for "Insights into Diversity, Host-Range, and Temporal Stability of *Bacteroides* and *Phocaeicola* Prophages": Supplemental Table S1.xlsx

### Sheet: Sheet1
no	vOTU	prophageID	DB	DB Reference	Host	genome size	different host range from our study	Study countries
1	vOTU1	MB18_57_ct3_17@Chunk_2	GPD	uvig_110349		19784		Denmark
2	vOTU2	MB18_71_ct3_18@Chunk_3	GPD	uvig_244123		27525		China
3	vOTU3	MB20_137_ct3_6@Chunk_14	GPD	uvig_438299		22891		China
4	vOTU4	MB20_177_ct3_2@Chunk_8	GPD	uvig_265679		85429		United States,China,Sweden,Denmark,Spain,Germany,Netherlands
5	vOTU5	MB20_206_ct3_2@Chunk_1	GPD	uvig_307846	Bacteroides massiliensis / P. massiliensis	36875		China,United States,United Kingdom,Spain,Denmark,Austria,Australia
6	vOTU6	MB20_80_ct3_37@Chunk_0	GPD	uvig_153124		93698		Sweden
7	vOTU7	MB20_89_ct3_33@Chunk_2	GPD	uvig_178883	Bacteroides thetaiotaomicron	115349		China,United Kingdom
8	vOTU8	MB20_93_ct3_12@Chunk_6	GPD	uvig_101110		21082		France
9	vOTU9	MB20_93_ct3_2@Chunk_8	GPD	uvig_335755	Bacteroides vulgatus / P.vulgatus	31873
10	vOTU10	MB20_96_ct3_15@Chunk_1	GPD	uvig_11819	Bacteroides dorei	45682	Y	China,United States,Denmark,United Kingdom,Estonia,Germany,Spain,Sweden,Australia,Sweden,Finland,Mongolia,Austria,Singapore, Russia, Netherlands
11	vOTU11	MB20-66_1_4_intact_NODE_2_length_642048_cov_22.341998:153441-180895	GPD	uvig_244123		27525		China
12	vOTU12	MB18_71_3_5_intact_NODE_18_length_104219_cov_32.670051:40969-74882	GPD	uvig_106448		31989		Luxembourg,Germany,China,United States, United Kingdom,Denmark,Sweden,Russia,Finland,Spain,Australia,Ireland
14	vOTU14	NODE_10_length_179194_cov_17.874706_fragment_1	GPD	uvig_371255		16526		China,Luxembourg,Estonia,Russia,Finland,Netherlands,United States,Denmark,United Kingdom,France,Germany,Austria,Spain
15	vOTU18	NODE_11_length_127906_cov_23.336519_fragment_2	GPD	uvig_301638	Bacteroides vulgatus / P.vulgatus	63876		China,Finland,Spain
16	vOTU16	NODE_11_length_199677_cov_11.150128_fragment_1	GPD	uvig_324409		29522		United Kingdom,United States,China,Denmark,Finland,Germany,Netherlands,Spain,Sweden
17	vOTU22	NODE_2_length_422914_cov_24.771161_fragment_4	GPD	uvig_439760	Bacteroides vulgatus / P.vulgatus	47612		China
18	vOTU19	NODE_20_length_134004_cov_16.704079_fragment_1	GPD	uvig_52332	Bacteroides faecis	121643	Y	United States,Sweden,Sweden,Denmark
19	vOTU15	NODE_22_length_62349_cov_13.275433_fragment_1	GPD	uvig_53768		35377		Denmark
20	vOTU17	NODE_31_length_63296_cov_102.869968	GPD	uvig_229981	Bacteroides vulgatus / P.vulgatus	67436		China,United States,Germany,Finland,Denmark,Russia,Estonia
21	vOTU21	NODE_6_length_264619_cov_24.592279_fragment_3	GPD	uvig_429333	Bacteroides vulgatus / P.vulgatus	39435
22	vOTU13	NODE_9_length_155974_cov_24.879882_fragment_3	GPD	uvig_32089		84734		Denmark, Sweden
2	vOTU2	MB18_71_ct3_18@Chunk_3	GVD	Ma_2019	Host Not Assigned or not a prokaryotic virus	44220
3	vOTU3	MB20_137_ct3_6@Chunk_14	GVD	Ma_2019	Bacteria;p__Bacteroidota;f__Bacteroidaceae	23324
4	vOTU4	MB20_177_ct3_2@Chunk_8	GVD	Ma_2019	Bacteria;p__Bacteroidota;f__Bacteroidaceae	78707
5	vOTU5	MB20_206_ct3_2@Chunk_1	GVD	Ma_2019	Bacteria;p__Bacteroidota;f__Tannerellaceae	25596	Y
6	vOTU6	MB20_80_ct3_37@Chunk_0	GVD	Ma_2019	Bacteria;p__Bacteroidota;f__Bacteroidaceae	86070
7	vOTU7	MB20_89_ct3_33@Chunk_2	GVD	Ma_2019	Host Not Assigned or not a prokaryotic virus	5926
8	vOTU8	MB20_93_ct3_12@Chunk_6	GVD	Shkoporov_2019	Bacteria;p__Bacteroidota;f__Bacteroidaceae	48267
9	vOTU9	MB20_93_ct3_2@Chunk_8	GVD	Ma_2019	Bacteria;p__Bacteroidota;f__Bacteroidaceae	49483
10	vOTU10	MB20_96_ct3_15@Chunk_1	GVD	Han_2018	Bacteria;p__Firmicutes;f__Enterococcaceae	44748	Y
11	vOTU11	MB20-66_1_4_intact_NODE_2_length_642048_cov_22.341998:153441-180895	GVD	Ma_2019	Host Not Assigned or not a prokaryotic virus	44220
12	vOTU12	MB18_71_3_5_intact_NODE_18_length_104219_cov_32.670051:40969-74882	GVD	Ma_2019	Host Not Assigned or not a prokaryotic virus	44220
13	vOTU13	NODE_9_length_155974_cov_24.879882_fragment_3	GVD	Ma_2019	Bacteria;p__Bacteroidota;f__Bacteroidaceae	165151
14	vOTU14	NODE_10_length_179194_cov_17.874706_fragment_1	GVD	Ma_2019	Bacteria;p__Bacteroidota;f__Bacteroidaceae	12566
15	vOTU15	NODE_22_length_62349_cov_13.275433_fragment_1	GVD	Shkoporov_2019	Bacteria;p__Bacteroidota;f__Bacteroidaceae	48267
16	vOTU16	NODE_11_length_199677_cov_11.150128_fragment_1	GVD	Ma_2019	Host Not Assigned or not a prokaryotic virus	108530
17	vOTU17	NODE_31_length_63296_cov_102.869968	GVD	Ma_2019	Host Not Assigned or not a prokaryotic virus	18943
18	vOTU18	NODE_11_length_127906_cov_23.336519_fragment_2	GVD	Ma_2019	Bacteria;p__Bacteroidota;f__Bacteroidaceae	64259
19	vOTU19	NODE_20_length_134004_cov_16.704079_fragment_1	GVD	Shkoporov_2018	Bacteria;p__Bacteroidota;f__Bacteroidaceae	99294
20	vOTU20	NODE_10_length_88336_cov_47.543062	GVD	Ma_2019	Bacteria;p__Bacteroidota;f__Bacteroidaceae	28168
21	vOTU21	NODE_6_length_264619_cov_24.592279_fragment_3	GVD	Han_2018	Bacteria;p__Bacteroidota;f__Bacteroidaceae	51903
22	vOTU22	NODE_2_length_422914_cov_24.771161_fragment_4	GVD	Ma_2019	Bacteria;p__Bacteroidota;f__Bacteroidaceae	49483
1	vOTU1	MB18_57_ct3_17@Chunk_2	MGV	GUT_GENOME143505	Bacteroidota;Bacteroidia;Bacteroidales;Bacteroidaceae;Bacteroides_B
2	vOTU2	MB18_71_ct3_18@Chunk_3	MGV	GUT_GENOME143505	Bacteroidota;Bacteroidia;Bacteroidales;Bacteroidaceae;Bacteroides_B
3	vOTU3	MB20_137_ct3_6@Chunk_14	MGV	GUT_GENOME143505	Bacteroidota;Bacteroidia;Bacteroidales;Bacteroidaceae;Bacteroides_B
4	vOTU4	MB20_177_ct3_2@Chunk_8	MGV	GUT_GENOME143505	Bacteroidota;Bacteroidia;Bacteroidales;Bacteroidaceae;Bacteroides_B
5	vOTU5	MB20_206_ct3_2@Chunk_1	MGV	GUT_GENOME143505	Bacteroidota;Bacteroidia;Bacteroidales;Bacteroidaceae;Bacteroides_B
6	vOTU6	MB20_80_ct3_37@Chunk_0	MGV	GUT_GENOME143505	Bacteroidota;Bacteroidia;Bacteroidales;Bacteroidaceae;Bacteroides_B
7	vOTU7	MB20_89_ct3_33@Chunk_2	MGV	GUT_GENOME143505	Bacteroidota;Bacteroidia;Bacteroidales;Bacteroidaceae;Bacteroides_B
8	vOTU8	MB20_93_ct3_12@Chunk_6	MGV	GUT_GENOME143505	Bacteroidota;Bacteroidia;Bacteroidales;Bacteroidaceae;Bacteroides_B
9	vOTU9	MB20_93_ct3_2@Chunk_8	MGV	GUT_GENOME143505	Bacteroidota;Bacteroidia;Bacteroidales;Bacteroidaceae;Bacteroides_B
10	vOTU10	MB20_96_ct3_15@Chunk_1	MGV	GUT_GENOME143505	Bacteroidota;Bacteroidia;Bacteroidales;Bacteroidaceae;Bacteroides_B
11	vOTU11	MB20-66_1_4_intact_NODE_2_length_642048_cov_22.341998:153441-180895	MGV	GUT_GENOME143505	Bacteroidota;Bacteroidia;Bacteroidales;Bacteroidaceae;Bacteroides_B
12	vOTU12	MB18_71_3_5_intact_NODE_18_length_104219_cov_32.670051:40969-74882	MGV	GUT_GENOME143505	Bacteroidota;Bacteroidia;Bacteroidales;Bacteroidaceae;Bacteroides_B
13	vOTU13	NODE_9_length_155974_cov_24.879882_fragment_3	MGV	GUT_GENOME143505	Bacteroidota;Bacteroidia;Bacteroidales;Bacteroidaceae;Bacteroides_B
14	vOTU14	NODE_10_length_179194_cov_17.874706_fragment_1	MGV	GUT_GENOME143505	Bacteroidota;Bacteroidia;Bacteroidales;Bacteroidaceae;Bacteroides_B
15	vOTU15	NODE_22_length_62349_cov_13.275433_fragment_1	MGV	GUT_GENOME143505	Bacteroidota;Bacteroidia;Bacteroidales;Bacteroidaceae;Bacteroides_B
16	vOTU16	NODE_11_length_199677_cov_11.150128_fragment_1	MGV	GUT_GENOME143505	Bacteroidota;Bacteroidia;Bacteroidales;Bacteroidaceae;Bacteroides_B
17	vOTU19	NODE_20_length_134004_cov_16.704079_fragment_1	MGV	GUT_GENOME143505	Bacteroidota;Bacteroidia;Bacteroidales;Bacteroidaceae;Bacteroides_B
18	vOTU18	NODE_11_length_127906_cov_23.336519_fragment_2	MGV	GUT_GENOME143505	Bacteroidota;Bacteroidia;Bacteroidales;Bacteroidaceae;Bacteroides_B
19	vOTU17	NODE_31_length_63296_cov_102.869968	MGV	GUT_GENOME143505	Bacteroidota;Bacteroidia;Bacteroidales;Bacteroidaceae;Bacteroides_B
20	vOTU20	NODE_10_length_88336_cov_47.543062	MGV	GUT_GENOME143505	Bacteroidota;Bacteroidia;Bacteroidales;Bacteroidaceae;Bacteroides_B
21	vOTU21	NODE_6_length_264619_cov_24.592279_fragment_3	MGV	GUT_GENOME143505	Bacteroidota;Bacteroidia;Bacteroidales;Bacteroidaceae;Bacteroides_B
22	vOTU22	NODE_2_length_422914_cov_24.771161_fragment_4	MGV	GUT_GENOME143505	Bacteroidota;Bacteroidia;Bacteroidales;Bacteroidaceae;Bacteroides_B
